# Heritable single-cell gene expression states shape functional variability in innate immune responses

**DOI:** 10.64898/2026.06.17.732820

**Authors:** Juan Alfonso Redondo, Truong Co Nguyen, Nissrin Alachkar, Josephine Moran, Apurv Srivastav, Marek Kochanczyk, Mark Muldoon, Ian Roberts, Agata Krawczyk-Balska, Abhyduai Singh, Pawel Paszek

## Abstract

Activation of innate immunity at the single-cell level is inherently heterogeneous, yet the mechanisms underlying this variability remain incompletely understood. Here, we integrate transcriptomics, high-content imaging and mathematical modelling to quantify transcriptional heritability within the evolutionarily conserved Toll-like receptor (TLR) system. RNA-seq-based fluctuation tests identified a subset of TLR4-dependent genes, including cytokines and immune effectors, that retain transcriptional heritability for more than 25 cell divisions in clonal macrophage populations. High-content microscopy confirmed gene-specific propagation of heritable states and revealed that environmental context shapes their persistence and expression. CD36, a scavenger receptor involved in bacterial recognition and lipid uptake, exhibited a stable, cell density-reinforced heritable state, whereas the inflammatory programme exemplified by IL1β was transient, with heritability decaying upon clonal expansion. The interplay between heritable transcriptional states and population context generated emergent spatial organisation in high-density populations, with CD36-high cells forming discrete pockets and IL1β-high cells enriched in surrounding regions. Functionally, CD36 expression determined clonal susceptibility to *Listeria monocytogenes* infection, linking transcriptional heritability to heterogeneous infection outcomes. Together, these findings identify transcriptional heritability as a key determinant of innate immune heterogeneity and demonstrate how heritable cellular states interact with population context to generate complex immune behaviours.

**Key point summary:**

- MemorySeq and scRNA-seq identify long-term heritable gene expression states within TLR4-induced macrophage populations.
- High-content imaging across thousands of clonal populations reveals gene-specific dynamics of heritable states at the protein level.
- *Il1β* and *Cd36* define mutually exclusive heritable states that are differently regulated by population context and drive spatial organisation in cellular monolayers.
- Heritable CD36 protein expression shapes heterogeneous outcomes during *Listeria monocytogenes* infection.
