## Supplementary material for "Heritable single-cell gene expression states shape functional variability in innate immune responses": Table S5

### Sheet: notreg
gene	CV_of_mean_clonal_samples	CV_of_mean_mixed_samples	FC_CV
Chchd10	0.628151	0.013822	45.4456
Igf2r	0.355286	0.0123544	28.7578
Cd200r4	0.791356	0.031904	24.8043
Fabp5	0.343695	0.0144264	23.824
Prkd3	0.985886	0.043939	22.4376
Ppic	1.15454	0.0557504	20.7092
Igf2bp3	0.652733	0.0413691	15.7783
Pltp	0.953887	0.0692021	13.7841
Cd33	0.449564	0.0333368	13.4855
Gpnmb	0.0854403	0.0066026	12.9404
Hp	0.917378	0.0732578	12.5226
Fabp3	0.34425	0.027935	12.3233
Car12	1.23239	0.116415	10.5862
C1qb	0.910855	0.0865307	10.5264
Rhox5	2.17151	0.209558	10.3623
F13a1	0.631074	0.0609947	10.3464
C1qc	0.765594	0.0765665	9.99907
S100a6	0.290335	0.029259	9.92295
Itsn1	0.197691	0.0212611	9.29825
Mindy1	0.269036	0.0309885	8.6818
Tceal8	0.49554	0.0618342	8.014
Ptms	0.273977	0.0345451	7.931
Adcy2	0.806559	0.102563	7.86401
Smap2	0.16347	0.0211845	7.71646
Nckap5l	0.196199	0.0267087	7.3459
Ctsk	0.302652	0.046145	6.55872
Atp6v0d2	1.311	0.200829	6.52798
Myo10	0.394301	0.0606982	6.49609
Lmo4	0.0930656	0.0146317	6.36054
Nedd4	0.529096	0.0838902	6.30701
Pf4	0.139428	0.0224484	6.21106
Gas6	0.354599	0.0589886	6.01132
Ttc39b	0.305915	0.05185	5.9
Lyz2	0.0683051	0.011617	5.87974
Igf1	0.182288	0.0310844	5.86431
Cisd3	0.165163	0.0293664	5.62422
Neo1	0.175585	0.0317246	5.53466
Hspb7	0.52362	0.095452	5.48569
Fcgr2b	0.153683	0.0293249	5.24069
Card11	0.15723	0.0322413	4.87667
Tgfbi	0.589564	0.12404	4.75302
Plekho1	0.184744	0.0393084	4.69987
Nes	0.532156	0.118107	4.50572
Pcdh7	0.0927308	0.0208696	4.44334
Plxna2	0.463497	0.110619	4.19001
Ctsc	0.10757	0.025798	4.16971
Marcks	0.14476	0.035801	4.04347
Tmem158	0.214783	0.0545013	3.94088
Olfm1	0.110209	0.0286362	3.84858
Cd36	0.765845	0.211224	3.62574
Fat3	0.504404	0.144668	3.48664
Slc23a2	0.116254	0.0360079	3.22858
Uchl1	0.381883	0.119688	3.19065
Msr1	0.393576	0.125798	3.12863
Scd2	0.263874	0.084411	3.12606
Mbnl1	0.0422985	0.0136472	3.09942
Ass1	0.109089	0.0357604	3.05056

### Sheet: upreg
gene	CV_of_mean_clonal_samples	CV_of_mean_mixed_samples	FC_CV
Rps6ka2	0.356785	0.0253472	14.0759
Ets2	0.126967	0.0128525	9.8788
Napepld	0.283172	0.0300883	9.41136
4930430E12Rik	0.410376	0.0513524	7.99137
Csf1	0.22423	0.0339567	6.60342
Tnfrsf1b	0.132301	0.0264365	5.00449
Peli1	0.119034	0.0284706	4.18093
Nlrp3	0.0773079	0.0207671	3.72261
Il1rn	0.211919	0.060995	3.47436
Srxn1	0.122924	0.0360509	3.40972
Ampd3	0.125653	0.0372622	3.37213
Bcl2l11	0.106735	0.0344738	3.09611
Dusp4	0.10052	0.0328762	3.05753
Oasl1	0.162081	0.0534057	3.0349

### Sheet: downreg
gene	CV_of_mean_clonal_samples	CV_of_mean_mixed_samples	FC_CV
Hpgd	0.327316	0.0520897	6.2837
Arhgap12	0.149809	0.037502	3.9947
