## Supplementary material for "Heritable single-cell gene expression states shape functional variability in innate immune responses": Table S8

### Sheet: IL1b and CD36 fraction
=======================================================											=======================================================
ANALYSIS FOR: CD36_fraction ( Order: Batch LAST)											ANALYSIS FOR: il1b_fraction ( Order: Batch LAST)
=======================================================											=======================================================
--- OLS Regression Results (Coefficients and P-values) ---											--- OLS Regression Results (Coefficients and P-values) ---
OLS Regression Results											OLS Regression Results
==============================================================================											==============================================================================
Dep. Variable: CD36_fraction R-squared: 0.227											Dep. Variable: il1b_fraction R-squared: 0.224
Model: OLS Adj. R-squared: 0.223											Model: OLS Adj. R-squared: 0.219
Method: Least Squares F-statistic: 53.87											Method: Least Squares F-statistic: 42.00
Date: Wed, 29 Oct 2025 Prob (F-statistic): 2.31e-58											Date: Wed, 29 Oct 2025 Prob (F-statistic): 3.09e-59
Time: 13:27:36 Log-Likelihood: -125.25											Time: 13:27:36 Log-Likelihood: 914.91
No. Observations: 1108 AIC: 264.5											No. Observations: 1172 AIC: -1812.
Df Residuals: 1101 BIC: 299.6											Df Residuals: 1163 BIC: -1766.
Df Model: 6											Df Model: 8
Covariance Type: nonrobust											Covariance Type: nonrobust
==================================================================================											==================================================================================
coef std err t P>|t| [0.025 0.975]											coef std err t P>|t| [0.025 0.975]
----------------------------------------------------------------------------------											----------------------------------------------------------------------------------
Intercept 0.2528 0.090 2.799 0.005 0.076 0.430											Intercept 0.1224 0.020 6.031 0.000 0.083 0.162
C(Plate)[T.2] -0.0817 0.023 -3.621 0.000 -0.126 -0.037											C(Plate)[T.3] -0.0125 0.015 -0.846 0.398 -0.041 0.016
C(Plate)[T.3] -0.0485 0.024 -2.045 0.041 -0.095 -0.002											C(Plate)[T.4] -0.1182 0.012 -9.667 0.000 -0.142 -0.094
C(Plate)[T.4] -0.0828 0.025 -3.362 0.001 -0.131 -0.034											C(Plate)[T.5] -0.0368 0.011 -3.462 0.001 -0.058 -0.016
log2_N -0.0433 0.015 -2.961 0.003 -0.072 -0.015											C(Plate)[T.6] -0.0852 0.010 -8.318 0.000 -0.105 -0.065
Density -0.0347 0.014 -2.442 0.015 -0.063 -0.007											C(Plate)[T.8] -0.0540 0.011 -4.837 0.000 -0.076 -0.032
log2_N:Density 0.0115 0.002 5.528 0.000 0.007 0.016											log2_N -0.0024 0.004 -0.554 0.580 -0.011 0.006
==============================================================================											Density 0.0353 0.003 10.291 0.000 0.029 0.042
Omnibus: 83.314 Durbin-Watson: 1.963											log2_N:Density -0.0032 0.001 -5.724 0.000 -0.004 -0.002
Prob(Omnibus): 0.000 Jarque-Bera (JB): 101.531											==============================================================================
Skew: 0.741 Prob(JB): 8.97e-23											Omnibus: 230.707 Durbin-Watson: 1.920
Kurtosis: 3.071 Cond. No. 608.											Prob(Omnibus): 0.000 Jarque-Bera (JB): 487.047
==============================================================================											Skew: 1.114 Prob(JB): 1.73e-106
											Kurtosis: 5.237 Cond. No. 301.
Notes:											==============================================================================
[1] Standard Errors assume that the covariance matrix of the errors is correctly specified.
											Notes:
--- Variance Explained (Sequential Analysis / Type I ANOVA) ---											[1] Standard Errors assume that the covariance matrix of the errors is correctly specified.
Total Explained Variance (R-squared): 22.6934%
Total Sum of Squares (SST): 105.2041											--- Variance Explained (Sequential Analysis / Type I ANOVA) ---
Variable Sum of Squares (SS) Percentage of Total Variance Explained											Total Explained Variance (R-squared): 22.4133%
C(Plate) 1.1503 1.0934											Total Sum of Squares (SST): 18.5613
log2_N 14.5004 13.7831											Variable Sum of Squares (SS) Percentage of Total Variance Explained
Density 5.9667 5.6715											C(Plate) 2.1032 11.3310
log2_N : Density (Interaction) 2.2570 2.1453											log2_N 0.0703 0.3790
											Density 1.5809 8.5174
											log2_N : Density (Interaction) 0.4057 2.1859

### Sheet: single-cell IL1b and CD36
Feature (Standardized)	IL−1β Coef	IL−1β Odds ratio	IL−1β p-value	IL−1β Interpretation	CD36 Coef	CD36 Odds ratio	CD36 p-value	CD36 Interpretation
Local_Density_Radius_50	0.2456	1.2783	0	Promoter (+27.8% odds).	0.6064	1.8338	0	Strong Promoter (+83.4% odds).
log2​Clone_Size	−0.2455	0.7823	0	Inhibitor (21.8% odds).	0.2779	1.3203	0	Promoter (+32.0% odds).
per_area	−0.3391	0.7124	0	Strong Inhibitor (28.8% odds).	−0.0363	0.9643	0	Weak effect (−3.6% odds).
nuc_area	0.1703	1.1856	0	Promoter (+18.6% odds).	0.1377	1.1476	0	Promoter (+14.8% odds).
nuc_eccentricity	0.0946	1.0993	0	Promoter (+9.9% odds).	0.0602	1.062	0	Promoter (+6.2% odds).
solidity	−0.0275	0.9729	0.0001	Weak effect (−2.7% odds).	−0.0071	0.9929	0.1321	Not significant.
longest_hv_stretch	−0.0225	0.9777	0.0063	Weak effect (−2.2% odds).	0.0033	1.1933	0.5077	Not significant.
Metric	IL-1β Model	CD36 Model
Pseudo R2 (Cox and Snell)	0.0227	0.0905
N (Observations)	146318	218776
N (Clones)	10131	18485
