## Supplementary material for "Heritable single-cell gene expression states shape functional variability in innate immune responses": Table S9

### Sheet: README
Sheet	Use
README	Instructions for reconstructing the figure in Prism or Excel.
PanelA_Heatmap_Wide	Use as source matrix for Panel A heatmap reconstruction.
PanelA_Heatmap_Long	Long format version of Panel A.
PanelB_Barplot_Prism	Use for Panel B bar plot in Prism.
PanelB_Prism_Simple	Simplest Prism-ready barplot table.
PanelC_Top10_Wide	Use for Panel C table-style display.
PanelC_Top10_Long	Long format version of Panel C.
Program_Labels	Final labels and hex colours.
Annotation_Summary	Full summary table from automatic annotation.
Top30_Genes_Long	Supplementary table of top 30 genes with weights.
MarkerLibrary_Wide	Wide marker-library table.
MarkerLibrary_Long	Long marker-library table.

### Sheet: PanelA_Heatmap_Wide
Programme	Inflammatory_NFkB	Cd36_like_remodelling	S_phase_cell_cycle	G2M_cell_cycle	Motility_adhesion	Early_cycle_replication	Generic_myeloid
Program_1	15	0	0	0	0	0	3
Program_2	1	0	18	6	0	0	0
Program_3	4	13	0	0	0	0	3
Program_4	0	0	7	15	0	0	2
Program_5	0	1	0	0	13	0	1
Program_6	3	1	1	0	0	9	6

### Sheet: PanelA_Heatmap_Long
Programme	Marker_library	Overlap_count
Program_1	Inflammatory_NFkB	15
Program_2	Inflammatory_NFkB	1
Program_3	Inflammatory_NFkB	4
Program_4	Inflammatory_NFkB	0
Program_5	Inflammatory_NFkB	0
Program_6	Inflammatory_NFkB	3
Program_1	Cd36_like_remodelling	0
Program_2	Cd36_like_remodelling	0
Program_3	Cd36_like_remodelling	13
Program_4	Cd36_like_remodelling	0
Program_5	Cd36_like_remodelling	1
Program_6	Cd36_like_remodelling	1
Program_1	S_phase_cell_cycle	0
Program_2	S_phase_cell_cycle	18
Program_3	S_phase_cell_cycle	0
Program_4	S_phase_cell_cycle	7
Program_5	S_phase_cell_cycle	0
Program_6	S_phase_cell_cycle	1
Program_1	G2M_cell_cycle	0
Program_2	G2M_cell_cycle	6
Program_3	G2M_cell_cycle	0
Program_4	G2M_cell_cycle	15
Program_5	G2M_cell_cycle	0
Program_6	G2M_cell_cycle	0
Program_1	Motility_adhesion	0
Program_2	Motility_adhesion	0
Program_3	Motility_adhesion	0
Program_4	Motility_adhesion	0
Program_5	Motility_adhesion	13
Program_6	Motility_adhesion	0
Program_1	Early_cycle_replication	0
Program_2	Early_cycle_replication	0
Program_3	Early_cycle_replication	0
Program_4	Early_cycle_replication	0
Program_5	Early_cycle_replication	0
Program_6	Early_cycle_replication	9
Program_1	Generic_myeloid	3
Program_2	Generic_myeloid	0
Program_3	Generic_myeloid	3
Program_4	Generic_myeloid	2
Program_5	Generic_myeloid	1
Program_6	Generic_myeloid	6

### Sheet: Programm annotation
Programme	Final_label	Best_n_overlap	Best_match	Second_match	Second_n_overlap
Program_1	IL1b-associated Inflammatory	15	Inflammatory_NFkB	Generic_myeloid	3
Program_2	S_phase_cell_cycle	18	S_phase_cell_cycle	G2M_cell_cycle	6
Program_3	Cd36_associated_remodelling	13	Cd36_like_remodelling	Inflammatory_NFkB	4
Program_4	G2M_cell_cycle	15	G2M_cell_cycle	S_phase_cell_cycle	7
Program_5	Motility_adhesion	13	Motility_adhesion	Generic_myeloid	1
Program_6	Early_cycle_replication	9	Early_cycle_replication	Generic_myeloid	6

### Sheet: Top genes per programme
Rank	Program 1	Program 2	Program 3	Program 4	Program 5	Program 6
Rank_1	Lyz2	Hist1h1b	Gpnmb	Ube2c	Mir99ahg	Lyz2
Rank_2	Acod1	Top2a	Ctsk	Cenpf	Pid1	Ccl3
Rank_3	Cybb	Hist1h1e	Malat1	Hmmr	Malat1	Nasp
Rank_4	Cxcl10	Hist1h2ae	Ccl4	Cdc20	Cdk14	Dut
Rank_5	Ccl4	Hist1h2ap	Ccl2	Cenpa	Itga4	Stmn1
Rank_6	Saa3	Mki67	Ccl3	Mki67	Kcnq1ot1	Vim
Rank_7	Ccl3	Hist1h4d	Lyz2	Cks2	Calcrl	S100a6
Rank_8	Cxcl2	Cdk1	Hmox1	Tpx2	Trps1	Ccnd1
Rank_9	Clec4e	Prc1	Spink5	Cenpe	Lrmda	Tubb4b
Rank_10	Actg1	Hmgb2	Lilr4b	Tubb4b	Ralgapa2	Dek

### Sheet: Top30_Genes_Long
Programme	Rank	Gene	Weight
Program_1	1	Lyz2	38.1065
Program_1	2	Acod1	36.8076
Program_1	3	Cybb	35.9412
Program_1	4	Cxcl10	35.829
Program_1	5	Ccl4	34.5692
Program_1	6	Saa3	32.3565
Program_1	7	Ccl3	31.0757
Program_1	8	Cxcl2	29.847
Program_1	9	Clec4e	26.4716
Program_1	10	Actg1	25.7781
Program_1	11	Malat1	25.6271
Program_1	12	Slfn2	25.5171
Program_1	13	Nfkbia	25.061
Program_1	14	Peli1	24.8632
Program_1	15	Pid1	24.8626
Program_1	16	Sdc4	24.7302
Program_1	17	Bcl2a1b	24.4401
Program_1	18	Ifitm3	24.4362
Program_1	19	Oasl1	24.0245
Program_1	20	Nlrp3	23.7397
Program_1	21	Tnf	23.5488
Program_1	22	Marcks	23.0399
Program_1	23	Cebpd	23.026
Program_1	24	Ptprj	22.7552
Program_1	25	Ifi203	22.2346
Program_1	26	Nfkbiz	22.2016
Program_1	27	Tnfaip2	22.1737
Program_1	28	Ccl9	22.0068
Program_1	29	Fas	21.9299
Program_1	30	Junb	21.635
Program_2	1	Hist1h1b	19.1698
Program_2	2	Top2a	18.745
Program_2	3	Hist1h1e	15.3003
Program_2	4	Hist1h2ae	14.5499
Program_2	5	Hist1h2ap	14.3023
Program_2	6	Mki67	12.7295
Program_2	7	Hist1h4d	12.3536
Program_2	8	Cdk1	12.0738
Program_2	9	Prc1	11.5057
Program_2	10	Hmgb2	11.4835
Program_2	11	Hist2h2ac	11.4014
Program_2	12	Smc4	10.9795
Program_2	13	Incenp	10.4581
Program_2	14	Pclaf	10.2961
Program_2	15	Smc2	10.0522
Program_2	16	Ccl2	9.67636
Program_2	17	Mis18bp1	9.58832
Program_2	18	Ube2c	9.15849
Program_2	19	Fbxo5	9.05898
Program_2	20	Cenpf	9.03762
Program_2	21	Kif20b	9.01191
Program_2	22	Anln	8.89721
Program_2	23	Kif23	8.84404
Program_2	24	Cenpe	8.76005
Program_2	25	Kif11	8.66563
Program_2	26	Pbk	8.63436
Program_2	27	Tpx2	8.56663
Program_2	28	Ccl3	8.49731
Program_2	29	Tmpo	8.41159
Program_2	30	Aurkb	8.27521
Program_3	1	Gpnmb	9.20095
Program_3	2	Ctsk	8.97788
Program_3	3	Malat1	7.95602
Program_3	4	Ccl4	7.79918
Program_3	5	Ccl2	7.70005
Program_3	6	Ccl3	7.37452
Program_3	7	Lyz2	7.35111
Program_3	8	Hmox1	7.19287
Program_3	9	Spink5	6.82395
Program_3	10	Lilr4b	6.75078
Program_3	11	Lilrb4a	6.73337
Program_3	12	Tnfrsf1b	6.7158
Program_3	13	Plk2	6.63708
Program_3	14	Metrnl	6.56934
Program_3	15	Igf1	6.56062
Program_3	16	Dlgap2	6.55041
Program_3	17	Nav1	6.41022
Program_3	18	Mtss1	6.23232
Program_3	19	Alcam	6.16769
Program_3	20	Pmp22	6.06089
Program_3	21	Acod1	5.91654
Program_3	22	Lat2	5.82802
Program_3	23	Vim	5.82499
Program_3	24	Gdf15	5.81717
Program_3	25	Clec4e	5.80291
Program_3	26	Fam20c	5.78333
Program_3	27	Neat1	5.73053
Program_3	28	Trem2	5.5177
Program_3	29	Nrp2	5.47338
Program_3	30	Cyb5a	5.38204
Program_4	1	Ube2c	7.96101
Program_4	2	Cenpf	7.70147
Program_4	3	Hmmr	7.49192
Program_4	4	Cdc20	7.2054
Program_4	5	Cenpa	7.15961
Program_4	6	Mki67	6.90984
Program_4	7	Cks2	6.82068
Program_4	8	Tpx2	6.76261
Program_4	9	Cenpe	6.65994
Program_4	10	Tubb4b	6.54765
Program_4	11	Malat1	6.42872
Program_4	12	Birc5	6.17428
Program_4	13	Ccnb1	6.05489
Program_4	14	Hmgb2	5.95889
Program_4	15	Cdca8	5.87735
Program_4	16	Arl6ip1	5.67726
Program_4	17	Plk1	5.40109
Program_4	18	Kif20b	5.27418
Program_4	19	Smc2	5.2575
Program_4	20	Cks1b	5.11052
Program_4	21	Incenp	4.9579
Program_4	22	Smc4	4.95316
Program_4	23	Cdk1	4.95241
Program_4	24	Tmpo	4.89288
Program_4	25	Nek2	4.86659
Program_4	26	Resf1	4.78024
Program_4	27	Lyz2	4.75799
Program_4	28	Bub1b	4.70312
Program_4	29	Ccna2	4.62112
Program_4	30	Racgap1	4.60797
Program_5	1	Mir99ahg	6.23402
Program_5	2	Pid1	6.17519
Program_5	3	Malat1	6.08558
Program_5	4	Cdk14	5.4957
Program_5	5	Itga4	4.71289
Program_5	6	Kcnq1ot1	4.62332
Program_5	7	Calcrl	4.51766
Program_5	8	Trps1	4.45316
Program_5	9	Lrmda	4.43554
Program_5	10	Ralgapa2	4.30671
Program_5	11	Peak1	4.30507
Program_5	12	Diaph2	4.29287
Program_5	13	Dock2	4.25615
Program_5	14	Gphn	4.04747
Program_5	15	Ahnak	3.99255
Program_5	16	Neat1	3.98756
Program_5	17	Srgap2	3.93786
Program_5	18	St18	3.93637
Program_5	19	Pla2g4a	3.91136
Program_5	20	Osbpl8	3.89999
Program_5	21	Alcam	3.87654
Program_5	22	Zeb2	3.8146
Program_5	23	Ube2e2	3.77218
Program_5	24	Mef2a	3.77211
Program_5	25	Zcchc7	3.74617
Program_5	26	Large1	3.71183
Program_5	27	Cop1	3.66871
Program_5	28	Hmga2	3.66374
Program_5	29	Pvt1	3.66359
Program_5	30	Asph	3.64162
Program_6	1	Lyz2	4.16147
Program_6	2	Ccl3	3.82808
Program_6	3	Nasp	3.57444
Program_6	4	Dut	3.3918
Program_6	5	Stmn1	3.35769
Program_6	6	Vim	3.24477
Program_6	7	S100a6	3.20426
Program_6	8	Ccnd1	3.13721
Program_6	9	Tubb4b	3.09354
Program_6	10	Dek	3.06916
Program_6	11	Ccl4	2.98511
Program_6	12	Comt	2.98295
Program_6	13	Pcna	2.93045
Program_6	14	Lpl	2.90132
Program_6	15	Gmnn	2.88307
Program_6	16	Actg1	2.86397
Program_6	17	Mcm7	2.82805
Program_6	18	Hmgb2	2.81967
Program_6	19	Tipin	2.80308
Program_6	20	Cited2	2.79731
Program_6	21	Afp	2.79492
Program_6	22	Ccl9	2.77091
Program_6	23	Mcm6	2.75156
Program_6	24	Hat1	2.74142
Program_6	25	Hells	2.70583
Program_6	26	Orc6	2.68725
Program_6	27	S100a11	2.6801
Program_6	28	Fdps	2.66339
Program_6	29	Ifitm3	2.65855
Program_6	30	Mcm3	2.61716

### Sheet: MarkerLibrary
IL1b-associated	Cd36-associated	S phase enriched cell cycle	G2M cell cycle	Motility adhesion	Early cell cycle entry	Generic myeloid
Acod1	Alcam	Cdk1	Birc5	Ahnak	Ccnd1	Actg1
Bcl2a1b	Cd36	Cenpf	Ccnb1	Calcrl	Dek	Cited2
Ccl3	Ctsk	Fbxo5	Cdc20	Cdk14	Dut	Comt
Ccl4	Dlgap2	Hist1h1b	Cdca8	Diaph2	Gmnn	Lyz2
Clec4e	Gpnmb	Hist1h1e	Cenpa	Dock2	Mcm7	Malat1
Cxcl10	Hmox1	Hist1h2ae	Cenpe	Gphn	Nasp	S100a6
Cxcl2	Igf1	Hist1h2ap	Cenpf	Itga4	Pcna	Vim
Cybb	Lilr4b	Hist1h4d	Cks1b	Lrmda	Stmn1
Ifitm3	Lilrb4a	Hist2h2ac	Cks2	Peak1	Tipin
Il1b	Lpl	Hmgb2	Hmmr	Pla2g4a
Nfkbia	Metrnl	Incenp	Kif20b	Ralgapa2
Nlrp3	Mtss1	Mis18bp1	Mki67	Srgap2
Oasl1	Pcdh7	Mki67	Plk1	Trps1
Peli1	Plin2	Pclaf	Tpx2
Saa3	Plk2	Prc1	Ube2c
Tnf	Tnfrsf1b	Smc2
	Trem2	Smc4
		Top2a
